# Systemic antibody repertoires target specific microbial antigens in patients with colorectal cancer

**DOI:** 10.64898/2026.10.15.759395

**Authors:** Gabriel Innocenti, Stefanie Brezina, Iros Barozzi, Melanie Prinzensteiner, Carlos S. Reyna-Blanco, Mateusz F. Kolek, Julian Prosenz, Andreas Maieron, Andrea Gsur, Thomas Vogl

## Abstract

Colorectal cancer (CRC) represents the third leading cause of cancer related deaths worldwide and is influenced by multiple risk factors. Both exposure to microbiota as well as adaptive immune responses have been implicated in CRC development and suggested as candidate biomarkers. However, the extent to which CRC and adenomas associate with systemic immune signatures against microbes remains unclear.

Here, we apply Phage-display ImmunoPrecipitation Sequencing (PhIP-Seq) on 321 individuals of an Austrian CORSA cohort (Colorectal Cancer Study of Austria) including controls, adenomas, and CRC patients. Although antibody repertoires showed global similarity across the different disease status and limited predictive performance, prevalence-based analyses revealed specific signals, such as *Helicobacter pylori* CagY as candidate marker of CRC and viral antigens as candidate for non-cancer stages. Taken together, this large-scale analysis of antibody reactivity in CRC highlights the potential of serological markers to reflect disease-associated immune signatures.
