## Supplementary material for "Systemic antibody repertoires target specific microbial antigens in patients with colorectal cancer": Supp Table 1

Sample	SampleName	group_test	Sex	Age	Project	Laufnr	GebDat
6308	R02P01_01_CORSAp1_6308_A_T_C2	Adenoma	F	78	CORSA	6308	1926-05-13
6762	R02P01_09_CORSAp1_6762_A_T_C2	Adenoma	F	71	CORSA	6762	1935-09-06
2562	R02P01_17_CORSAp1_2562_A_T_C2	Adenoma	F	80	CORSA	2562	1923-12-16
6831	R02P01_25_CORSAp1_6831_A_T_C2	Adenoma	M	77	CORSA	6831	1929-10-10
2898	R02P01_33_CORSAp1_2898_A_T_C2	Adenoma	M	78	CORSA	2898	1925-07-27
4556	R02P01_41_CORSAp1_4556_A_T_C2	Adenoma	M	54	CORSA	4556	1950-10-28
4924	R02P01_49_CORSAp1_4924_A_T_C2	Adenoma	M	50	CORSA	4924	1955-02-14
4609	R02P01_57_CORSAp1_4609_A_T_C2	Adenoma	M	56	CORSA	4609	1948-09-06
6240	R02P01_65_CORSAp1_6240_A_T_C2	Adenoma	M	70	CORSA	6240	1934-06-14
9039	R02P01_73_CORSAp1_9039_A_T_C2	Adenoma	M	78	CORSA	9039	1927-08-11
9655	R02P01_02_CORSAp1_9655_A_T_C2	Adenoma	F	67	CORSA	9655	1940-08-09
4155	R02P01_10_CORSAp1_4155_A_T_C2	Adenoma	M	55	CORSA	4155	1948-06-16
4174	R02P01_18_CORSAp1_4174_A_T_C2	Adenoma	M	72	CORSA	4174	1931-12-12
4287	R02P01_26_CORSAp1_4287_A_T_C2	Adenoma	M	56	CORSA	4287	1947-05-21
4420	R02P01_34_CORSAp1_4420_A_T_C2	Adenoma	F	68	CORSA	4420	1936-08-23
4281	R02P01_42_CORSAp1_4281_A_T_C2	Adenoma	F	45	CORSA	4281	1958-09-14
4956	R02P01_50_CORSAp1_4956_A_T_C2	Adenoma	M	66	CORSA	4956	1939-06-09
2276	R02P01_58_CORSAp1_2276_A_T_C2	Adenoma	M	68	CORSA	2276	1935-11-18
2892	R02P01_66_CORSAp1_2892_A_T_C2	Adenoma	M	71	CORSA	2892	1932-03-18
4080	R02P01_74_CORSAp1_4080_A_T_C2	Adenoma	F	40	CORSA	4080	1963-06-23
22191	R02P01_03_CORSAp1_22191_A_T_C2	Adenoma	M	77	CORSA	22191	1935-06-05
9156	R02P01_11_CORSAp1_9156_A_T_C2	Adenoma	M	65	CORSA	9156	1940-02-15
2759	R02P01_19_CORSAp1_2759_A_T_C2	Adenoma	F	69	CORSA	2759	1934-01-06
2791	R02P01_27_CORSAp1_2791_A_T_C2	Adenoma	M	72	CORSA	2791	1931-01-12
2844	R02P01_35_CORSAp1_2844_A_T_C2	Adenoma	M	61	CORSA	2844	1942-02-25
4493	R02P01_43_CORSAp1_4493_A_T_C2	Adenoma	M	66	CORSA	4493	1938-03-26
27861	R02P01_51_CORSAp1_27861_A_T_C2	CRC	F	50	CORSA	27861	1964-06-02
6039	R02P01_59_CORSAp1_6039_A_T_C2	CRC	F	59	CORSA	6039	1944-12-14
9680	R02P01_67_CORSAp1_9680_A_T_C2	CRC	F	67	CORSA	9680	1940-03-25
5047	R02P01_75_CORSAp1_5047_A_T_C2	CRC	F	79	CORSA	5047	1924-12-28
9565	R02P01_04_CORSAp1_9565_A_T_C2	CRC	F	76	CORSA	9565	1931-11-13
9569	R02P01_12_CORSAp1_9569_A_T_C2	CRC	F	57	CORSA	9569	1950-02-01
9427	R02P01_20_CORSAp1_9427_A_T_C2	CRC	F	61	CORSA	9427	1945-04-14
5081	R02P01_28_CORSAp1_5081_A_T_C2	CRC	F	62	CORSA	5081	1941-12-22
24121	R02P01_36_CORSAp1_24121_A_T_C2	CRC	F	73	CORSA	24121	1940-11-01
4033	R02P01_44_CORSAp1_4033_A_T_C2	CRC	F	75	CORSA	4033	1928-08-01
6440	R02P01_52_CORSAp1_6440_A_T_C2	CRC	M	62	CORSA	6440	1942-07-04
4360	R02P01_60_CORSAp1_4360_A_T_C2	CRC	M	70	CORSA	4360	1934-07-09
6367	R02P01_68_CORSAp1_6367_A_T_C2	CRC	M	72	CORSA	6367	1932-08-04
6819	R02P01_76_CORSAp1_6819_A_T_C2	CRC	M	74	CORSA	6819	1932-04-20
4566	R02P01_05_CORSAp1_4566_A_T_C2	CRC	M	79	CORSA	4566	1925-11-26
4687	R02P01_13_CORSAp1_4687_A_T_C2	CRC	M	78	CORSA	4687	1926-02-12
6724	R02P01_21_CORSAp1_6724_A_T_C2	CRC	M	51	CORSA	6724	1954-10-31
6575	R02P01_29_CORSAp1_6575_A_T_C2	CRC	M	56	CORSA	6575	1949-02-03
6742	R02P01_37_CORSAp1_6742_A_T_C2	CRC	M	64	CORSA	6742	1941-10-24
9236	R02P01_45_CORSAp1_9236_A_T_C2	CRC	M	79	CORSA	9236	1926-11-29
22329	R02P01_53_CORSAp1_22329_A_T_C2	CRC	M	45	CORSA	22329	1968-04-17
9560	R02P01_61_CORSAp1_9560_A_T_C2	CRC	M	52	CORSA	9560	1954-04-14
9335	R02P01_69_CORSAp1_9335_A_T_C2	CRC	M	65	CORSA	9335	1941-09-25
24273	R02P01_77_CORSAp1_24273_A_T_C2	CRC	M	66	CORSA	24273	1947-07-23
9446	R02P01_06_CORSAp1_9446_A_T_C2	CRC	M	74	CORSA	9446	1932-06-16
2887	R02P01_14_CORSAp1_2887_A_T_C2	CRC	M	52	CORSA	2887	1951-06-09
6959	R02P01_22_CORSAp1_6959_A_T_C2	CRC	M	68	CORSA	6959	1939-01-22
4306	R02P01_30_CORSAp1_4306_A_T_C2	CRC	M	76	CORSA	4306	1927-09-15
2862	R02P01_38_CORSAp1_2862_A_T_C2	Controls	F	42	CORSA	2862	1961-01-20
9420	R02P01_46_CORSAp1_9420_A_T_C2	Controls	F	59	CORSA	9420	1947-07-24
9570	R02P01_54_CORSAp1_9570_A_T_C2	Controls	F	61	CORSA	9570	1946-12-21
5110	R02P01_62_CORSAp1_5110_A_T_C2	Controls	F	67	CORSA	5110	1937-04-01
5324	R02P01_70_CORSAp1_5324_A_T_C2	Controls	F	77	CORSA	5324	1927-11-13
6327	R02P01_78_CORSAp1_6327_A_T_C2	Controls	F	76	CORSA	6327	1928-01-18
21504	R02P01_07_CORSAp1_21504_A_T_C2	Controls	F	61	CORSA	21504	1952-09-20
4569	R02P01_15_CORSAp1_4569_A_T_C2	Controls	M	65	CORSA	4569	1939-06-25
9605	R02P01_23_CORSAp1_9605_A_T_C2	Controls	M	62	CORSA	9605	1945-04-25
2650	R02P01_31_CORSAp1_2650_A_T_C2	Controls	M	46	CORSA	2650	1957-06-13
4002	R02P01_39_CORSAp1_4002_A_T_C2	Controls	M	49	CORSA	4002	1954-06-10
2584	R02P01_47_CORSAp1_2584_A_T_C2	Controls	M	64	CORSA	2584	1939-12-31
4042	R02P01_55_CORSAp1_4042_A_T_C2	Controls	M	59	CORSA	4042	1944-07-05
4098	R02P01_63_CORSAp1_4098_A_T_C2	Controls	M	55	CORSA	4098	1948-10-16
6068	R02P01_71_CORSAp1_6068_A_T_C2	Controls	M	61	CORSA	6068	1942-05-06
4141	R02P01_79_CORSAp1_4141_A_T_C2	Controls	M	70	CORSA	4141	1933-06-16
4183	R02P01_08_CORSAp1_4183_A_T_C2	Controls	M	72	CORSA	4183	1931-09-12
4305	R02P01_16_CORSAp1_4305_A_T_C2	Controls	M	74	CORSA	4305	1929-10-11
2917	R02P01_24_CORSAp1_2917_A_T_C2	Controls	M	78	CORSA	2917	1925-09-13
2953	R02P01_32_CORSAp1_2953_A_T_C2	Controls	M	77	CORSA	2953	1926-08-16
2954	R02P01_40_CORSAp1_2954_A_T_C2	Controls	M	79	CORSA	2954	1924-12-12
6248	R02P01_48_CORSAp1_6248_A_T_C2	Controls	M	47	CORSA	6248	1957-06-19
9483	R02P01_56_CORSAp1_9483_A_T_C2	Controls	M	65	CORSA	9483	1941-10-17
6795	R02P01_64_CORSAp1_6795_A_T_C2	Controls	M	77	CORSA	6795	1929-06-19
6910	R02P01_72_CORSAp1_6910_A_T_C2	Controls	M	76	CORSA	6910	1930-03-04
4653	R02P01_80_CORSAp1_4653_A_T_C2	Controls	F	74	CORSA	4653	1930-06-28
4153	R02P02_01_CORSAp2_4153_A_T_C2	Adenoma	F	75	CORSA	4153	1928-04-18
4539	R02P02_09_CORSAp2_4539_A_T_C2	Adenoma	M	45	CORSA	4539	1959-04-13
9022	R02P02_17_CORSAp2_9022_A_T_C2	Adenoma	M	58	CORSA	9022	1947-06-10
6213	R02P02_25_CORSAp2_6213_A_T_C2	Adenoma	M	57	CORSA	6213	1947-08-15
2703	R02P02_33_CORSAp2_2703_A_T_C2	Adenoma	M	49	CORSA	2703	1954-05-27
2764	R02P02_41_CORSAp2_2764_A_T_C2	Adenoma	F	80	CORSA	2764	1923-01-07
2879	R02P02_49_CORSAp2_2879_A_T_C2	Adenoma	F	69	CORSA	2879	1934-03-30
4000	R02P02_57_CORSAp2_4000_A_T_C2	Adenoma	F	69	CORSA	4000	1934-08-11
4022	R02P02_65_CORSAp2_4022_A_T_C2	Adenoma	M	73	CORSA	4022	1930-02-04
4082	R02P02_73_CORSAp2_4082_A_T_C2	Adenoma	F	76	CORSA	4082	1927-07-24
24933	R02P02_02_CORSAp2_24933_A_T_C2	Adenoma	F	76	CORSA	24933	1938-11-20
4134	R02P02_10_CORSAp2_4134_A_T_C2	Adenoma	M	73	CORSA	4134	1930-09-02
4223	R02P02_18_CORSAp2_4223_A_T_C2	Adenoma	M	71	CORSA	4223	1932-06-25
9433	R02P02_26_CORSAp2_9433_A_T_C2	Adenoma	M	72	CORSA	9433	1934-09-20
4382	R02P02_34_CORSAp2_4382_A_T_C2	Adenoma	M	75	CORSA	4382	1929-02-03
4398	R02P02_42_CORSAp2_4398_A_T_C2	Adenoma	F	63	CORSA	4398	1941-02-22
4406	R02P02_50_CORSAp2_4406_A_T_C2	Adenoma	M	72	CORSA	4406	1932-04-26
21298	R02P02_58_CORSAp2_21298_A_T_C2	Adenoma	M	72	CORSA	21298	1941-10-02
4428	R02P02_66_CORSAp2_4428_A_T_C2	Adenoma	F	56	CORSA	4428	1948-10-03
22311	R02P02_74_CORSAp2_22311_A_T_C2	Adenoma	F	56	CORSA	22311	1957-01-01
21840	R02P02_03_CORSAp2_21840_A_T_C2	Adenoma	M	66	CORSA	21840	1947-02-27
4610	R02P02_11_CORSAp2_4610_A_T_C2	Adenoma	F	50	CORSA	4610	1954-06-18
4910	R02P02_19_CORSAp2_4910_A_T_C2	Adenoma	M	61	CORSA	4910	1944-08-02
4950	R02P02_27_CORSAp2_4950_A_T_C2	Adenoma	M	65	CORSA	4950	1940-04-14
5031	R02P02_35_CORSAp2_5031_A_T_C2	Adenoma	M	68	CORSA	5031	1935-02-03
6041	R02P02_43_CORSAp2_6041_A_T_C2	Adenoma	M	68	CORSA	6041	1935-01-11
6105	R02P02_51_CORSAp2_6105_A_T_C2	Adenoma	M	70	CORSA	6105	1933-01-26
5300	R02P02_59_CORSAp2_5300_A_T_C2	CRC	F	53	CORSA	5300	1951-11-13
5336	R02P02_67_CORSAp2_5336_A_T_C2	CRC	F	61	CORSA	5336	1943-12-06
5364	R02P02_75_CORSAp2_5364_A_T_C2	CRC	F	69	CORSA	5364	1935-12-16
5456	R02P02_04_CORSAp2_5456_A_T_C2	CRC	F	62	CORSA	5456	1943-03-04
5470	R02P02_12_CORSAp2_5470_A_T_C2	CRC	F	54	CORSA	5470	1951-02-01
6658	R02P02_20_CORSAp2_6658_A_T_C2	CRC	F	79	CORSA	6658	1926-07-07
4270	R02P02_28_CORSAp2_4270_A_T_C2	CRC	F	79	CORSA	4270	1925-10-29
4616	R02P02_36_CORSAp2_4616_A_T_C2	CRC	F	79	CORSA	4616	1925-04-03
4304	R02P02_44_CORSAp2_4304_A_T_C2	CRC	M	48	CORSA	4304	1955-07-16
9583	R02P02_52_CORSAp2_9583_A_T_C2	CRC	M	59	CORSA	9583	1948-07-28
2401	R02P02_60_CORSAp2_2401_A_T_C2	CRC	M	56	CORSA	2401	1947-08-13
2453	R02P02_68_CORSAp2_2453_A_T_C2	CRC	M	56	CORSA	2453	1947-06-24
18076	R02P02_76_CORSAp2_18076_A_T_C2	CRC	M	59	CORSA	18076	1953-09-14
2761	R02P02_05_CORSAp2_2761_A_T_C2	CRC	M	70	CORSA	2761	1933-12-04
2940	R02P02_13_CORSAp2_2940_A_T_C2	CRC	M	67	CORSA	2940	1936-03-03
4188	R02P02_21_CORSAp2_4188_A_T_C2	CRC	M	64	CORSA	4188	1939-04-03
4408	R02P02_29_CORSAp2_4408_A_T_C2	CRC	M	66	CORSA	4408	1938-12-25
2480	R02P02_37_CORSAp2_2480_A_T_C2	CRC	M	74	CORSA	2480	1929-06-20
2926	R02P02_45_CORSAp2_2926_A_T_C2	CRC	M	72	CORSA	2926	1931-01-08
4340	R02P02_53_CORSAp2_4340_A_T_C2	CRC	M	71	CORSA	4340	1933-07-26
5105	R02P02_61_CORSAp2_5105_A_T_C2	CRC	M	70	CORSA	5105	1933-01-15
22965	R02P02_69_CORSAp2_22965_A_T_C2	CRC	M	75	CORSA	22965	1939-12-19
18619	R02P02_77_CORSAp2_18619_A_T_C2	CRC	M	78	CORSA	18619	1934-02-07
2585	R02P02_06_CORSAp2_2585_A_T_C2	CRC	M	80	CORSA	2585	1923-05-01
4083	R02P02_14_CORSAp2_4083_A_T_C2	CRC	M	78	CORSA	4083	1925-09-18
5220	R02P02_22_CORSAp2_5220_A_T_C2	CRC	M	65	CORSA	5220	1939-05-03
9706	R02P02_30_CORSAp2_9706_A_T_C2	Controls	F	56	CORSA	9706	1951-07-21
2240	R02P02_38_CORSAp2_2240_A_T_C2	Controls	F	47	CORSA	2240	1956-12-25
5054	R02P02_46_CORSAp2_5054_A_T_C2	Controls	F	56	CORSA	5054	1947-02-08
6517	R02P02_54_CORSAp2_6517_A_T_C2	Controls	F	62	CORSA	6517	1943-10-09
9009	R02P02_62_CORSAp2_9009_A_T_C2	Controls	F	79	CORSA	9009	1926-03-14
9328	R02P02_70_CORSAp2_9328_A_T_C2	Controls	F	70	CORSA	9328	1936-02-16
4088	R02P02_78_CORSAp2_4088_A_T_C2	Controls	F	75	CORSA	4088	1928-09-14
4118	R02P02_07_CORSAp2_4118_A_T_C2	Controls	F	62	CORSA	4118	1941-04-30
4313	R02P02_15_CORSAp2_4313_A_T_C2	Controls	F	79	CORSA	4313	1924-10-08
4510	R02P02_23_CORSAp2_4510_A_T_C2	Controls	F	81	CORSA	4510	1923-10-25
6128	R02P02_31_CORSAp2_6128_A_T_C2	Controls	M	69	CORSA	6128	1934-04-02
2547	R02P02_39_CORSAp2_2547_A_T_C2	Controls	M	75	CORSA	2547	1928-07-09
6253	R02P02_47_CORSAp2_6253_A_T_C2	Controls	M	57	CORSA	6253	1947-08-05
6266	R02P02_55_CORSAp2_6266_A_T_C2	Controls	M	65	CORSA	6266	1939-07-05
6465	R02P02_63_CORSAp2_6465_A_T_C2	Controls	M	69	CORSA	6465	1935-09-01
4389	R02P02_71_CORSAp2_4389_A_T_C2	Controls	M	75	CORSA	4389	1929-03-27
4547	R02P02_79_CORSAp2_4547_A_T_C2	Controls	M	72	CORSA	4547	1932-04-04
4495	R02P02_84_CORSAp2_4495_A_T_C2	Controls	M	42	CORSA	4495	1962-02-21
4706	R02P02_08_CORSAp2_4706_A_T_C2	Controls	M	74	CORSA	4706	1931-03-27
5352	R02P02_16_CORSAp2_5352_A_T_C2	Controls	M	75	CORSA	5352	1929-02-18
6311	R02P02_24_CORSAp2_6311_A_T_C2	Controls	M	72	CORSA	6311	1932-02-02
4820	R02P02_32_CORSAp2_4820_A_T_C2	Controls	M	68	CORSA	4820	1937-09-14
9300	R02P02_40_CORSAp2_9300_A_T_C2	Controls	M	70	CORSA	9300	1936-01-09
4868	R02P02_48_CORSAp2_4868_A_T_C2	Controls	M	79	CORSA	4868	1926-01-17
9539	R02P02_56_CORSAp2_9539_A_T_C2	Controls	M	57	CORSA	9539	1949-11-06
5418	R02P02_64_CORSAp2_5418_A_T_C2	Controls	M	64	CORSA	5418	1941-07-14
4053	R02P02_72_CORSAp2_4053_A_T_C2	Controls	M	60	CORSA	4053	1943-04-07
4243	R02P02_80_CORSAp2_4243_A_T_C2	Controls	M	41	CORSA	4243	1963-04-21
4050	R02P03_01_CORSAp3_4050_A_T_C2	Adenoma	M	41	CORSA	4050	1962-04-11
4151	R02P03_09_CORSAp3_4151_A_T_C2	Adenoma	M	51	CORSA	4151	1952-07-13
4179	R02P03_17_CORSAp3_4179_A_T_C2	Adenoma	M	51	CORSA	4179	1952-04-02
4184	R02P03_25_CORSAp3_4184_A_T_C2	Adenoma	M	56	CORSA	4184	1947-04-13
4320	R02P03_33_CORSAp3_4320_A_T_C2	Adenoma	M	58	CORSA	4320	1946-12-29
4563	R02P03_41_CORSAp3_4563_A_T_C2	Adenoma	M	72	CORSA	4563	1932-10-13
22250	R02P03_49_CORSAp3_22250_A_T_C2	Adenoma	M	72	CORSA	22250	1941-09-20
20475	R02P03_57_CORSAp3_20475_A_T_C2	Adenoma	F	50	CORSA	20475	1962-12-30
4882	R02P03_65_CORSAp3_4882_A_T_C2	Adenoma	M	71	CORSA	4882	1934-10-31
19130	R02P03_73_CORSAp3_19130_A_T_C2	Adenoma	M	71	CORSA	19130	1941-05-02
4996	R02P03_02_CORSAp3_4996_A_T_C2	Adenoma	F	71	CORSA	4996	1934-06-10
21575	R02P03_10_CORSAp3_21575_A_T_C2	Adenoma	F	72	CORSA	21575	1941-03-23
5048	R02P03_18_CORSAp3_5048_A_T_C2	Adenoma	F	71	CORSA	5048	1932-05-23
5085	R02P03_26_CORSAp3_5085_A_T_C2	Adenoma	M	73	CORSA	5085	1930-10-02
5250	R02P03_34_CORSAp3_5250_A_T_C2	Adenoma	F	62	CORSA	5250	1942-05-26
5374	R02P03_42_CORSAp3_5374_A_T_C2	Adenoma	F	63	CORSA	5374	1941-12-31
6076	R02P03_50_CORSAp3_6076_A_T_C2	Adenoma	M	71	CORSA	6076	1932-11-29
6088	R02P03_58_CORSAp3_6088_A_T_C2	Adenoma	F	58	CORSA	6088	1945-12-17
6125	R02P03_66_CORSAp3_6125_A_T_C2	Adenoma	M	75	CORSA	6125	1928-06-24
6280	R02P03_74_CORSAp3_6280_A_T_C2	Adenoma	M	64	CORSA	6280	1940-05-21
6291	R02P03_03_CORSAp3_6291_A_T_C2	Adenoma	M	63	CORSA	6291	1941-07-09
6376	R02P03_11_CORSAp3_6376_A_T_C2	Adenoma	M	69	CORSA	6376	1935-03-16
6399	R02P03_19_CORSAp3_6399_A_T_C2	Adenoma	M	63	CORSA	6399	1941-10-29
6473	R02P03_27_CORSAp3_6473_A_T_C2	Adenoma	M	66	CORSA	6473	1938-12-10
6933	R02P03_35_CORSAp3_6933_A_T_C2	Adenoma	M	64	CORSA	6933	1942-09-01
9062	R02P03_43_CORSAp3_9062_A_T_C2	Adenoma	F	64	CORSA	9062	1941-05-23
5487	R02P03_51_CORSAp3_5487_A_T_C2	CRC	F	65	CORSA	5487	1940-10-31
2995	R02P03_59_CORSAp3_2995_A_T_C2	CRC	F	66	CORSA	2995	1937-02-22
6198	R02P03_67_CORSAp3_6198_A_T_C2	CRC	F	59	CORSA	6198	1945-04-14
6375	R02P03_75_CORSAp3_6375_A_T_C2	CRC	F	54	CORSA	6375	1950-12-01
6559	R02P03_04_CORSAp3_6559_A_T_C2	CRC	F	66	CORSA	6559	1939-08-19
4434	R02P03_12_CORSAp3_4434_A_T_C2	CRC	F	52	CORSA	4434	1952-04-23
2279	R02P03_20_CORSAp3_2279_A_T_C2	CRC	F	73	CORSA	2279	1930-09-18
2473	R02P03_28_CORSAp3_2473_A_T_C2	CRC	F	77	CORSA	2473	1926-02-21
2668	R02P03_36_CORSAp3_2668_A_T_C2	CRC	F	71	CORSA	2668	1932-07-03
2715	R02P03_44_CORSAp3_2715_A_T_C2	CRC	F	71	CORSA	2715	1932-06-01
9531	R02P03_52_CORSAp3_9531_A_T_C2	CRC	M	77	CORSA	9531	1929-10-27
24130	R02P03_60_CORSAp3_24130_A_T_C2	CRC	M	77	CORSA	24130	1936-05-08
9497	R02P03_68_CORSAp3_9497_A_T_C2	CRC	M	59	CORSA	9497	1947-12-02
6790	R02P03_76_CORSAp3_6790_A_T_C2	CRC	M	71	CORSA	6790	1935-05-17
6116	R02P03_13_CORSAp3_6116_A_T_C2	CRC	M	64	CORSA	6116	1939-09-12
2399	R02P03_21_CORSAp3_2399_A_T_C2	CRC	M	68	CORSA	2399	1935-01-01
2790	R02P03_29_CORSAp3_2790_A_T_C2	CRC	M	76	CORSA	2790	1927-12-17
2931	R02P03_37_CORSAp3_2931_A_T_C2	CRC	M	61	CORSA	2931	1942-07-23
9434	R02P03_45_CORSAp3_9434_A_T_C2	CRC	M	59	CORSA	9434	1947-03-09
9573	R02P03_53_CORSAp3_9573_A_T_C2	CRC	M	73	CORSA	9573	1934-09-08
9429	R02P03_61_CORSAp3_9429_A_T_C2	CRC	M	65	CORSA	9429	1941-05-09
4412	R02P03_69_CORSAp3_4412_A_T_C2	CRC	M	49	CORSA	4412	1955-09-12
4532	R02P03_77_CORSAp3_4532_A_T_C2	CRC	M	63	CORSA	4532	1941-02-13
4603	R02P03_06_CORSAp3_4603_A_T_C2	CRC	M	60	CORSA	4603	1944-11-11
5272	R02P03_14_CORSAp3_5272_A_T_C2	CRC	M	56	CORSA	5272	1948-03-16
9647	R02P03_22_CORSAp3_9647_A_T_C2	CRC	M	79	CORSA	9647	1928-01-25
6121	R02P03_30_CORSAp3_6121_A_T_C2	CRC	M	73	CORSA	6121	1930-11-09
5205	R02P03_38_CORSAp3_5205_A_T_C2	Controls	F	58	CORSA	5205	1946-07-02
5486	R02P03_46_CORSAp3_5486_A_T_C2	Controls	F	53	CORSA	5486	1952-07-13
4417	R02P03_54_CORSAp3_4417_A_T_C2	Controls	F	70	CORSA	4417	1934-05-22
4440	R02P03_62_CORSAp3_4440_A_T_C2	Controls	F	62	CORSA	4440	1942-06-25
4520	R02P03_70_CORSAp3_4520_A_T_C2	Controls	F	78	CORSA	4520	1926-09-25
4668	R02P03_78_CORSAp3_4668_A_T_C2	Controls	F	74	CORSA	4668	1930-11-28
4891	R02P03_07_CORSAp3_4891_A_T_C2	Controls	F	64	CORSA	4891	1941-04-25
2789	R02P03_15_CORSAp3_2789_A_T_C2	Controls	F	78	CORSA	2789	1925-05-26
9017	R02P03_23_CORSAp3_9017_A_T_C2	Controls	M	76	CORSA	9017	1929-01-09
6803	R02P03_31_CORSAp3_6803_A_T_C2	Controls	M	69	CORSA	6803	1937-02-23
9288	R02P03_39_CORSAp3_9288_A_T_C2	Controls	M	65	CORSA	9288	1941-02-12
28192	R02P03_55_CORSAp3_28192_A_T_C2	Controls	M	65	CORSA	28192	1950-07-18
20510	R02P03_63_CORSAp3_20510_A_T_C2	Controls	M	62	CORSA	20510	1950-02-17
22040	R02P03_71_CORSAp3_22040_A_T_C2	Controls	M	62	CORSA	22040	1950-10-02
2642	R02P03_79_CORSAp3_2642_A_T_C2	Controls	M	77	CORSA	2642	1926-03-24
4450	R02P03_08_CORSAp3_4450_A_T_C2	Controls	M	71	CORSA	4450	1933-03-24
4647	R02P03_16_CORSAp3_4647_A_T_C2	Controls	M	52	CORSA	4647	1952-09-26
4685	R02P03_24_CORSAp3_4685_A_T_C2	Controls	M	80	CORSA	4685	1924-05-17
4915	R02P03_32_CORSAp3_4915_A_T_C2	Controls	M	51	CORSA	4915	1954-06-02
28319	R02P03_40_CORSAp3_28319_A_T_C2	Controls	M	51	CORSA	28319	1964-12-07
4940	R02P03_48_CORSAp3_4940_A_T_C2	Controls	M	72	CORSA	4940	1933-04-01
4971	R02P03_56_CORSAp3_4971_A_T_C2	Controls	M	41	CORSA	4971	1964-09-18
9139	R02P03_64_CORSAp3_9139_A_T_C2	Controls	M	79	CORSA	9139	1926-05-26
9283	R02P03_72_CORSAp3_9283_A_T_C2	Controls	M	58	CORSA	9283	1948-01-14
9411	R02P03_80_CORSAp3_9411_A_T_C2	Controls	M	71	CORSA	9411	1935-10-06
5202	R02P04_01_CORSAp4_5202_A_T_C2	Adenoma	M	56	CORSA	5202	1948-05-15
4580	R02P04_09_CORSAp4_4580_A_T_C2	Adenoma	M	54	CORSA	4580	1950-01-31
6649	R02P04_17_CORSAp4_6649_A_T_C2	Adenoma	M	54	CORSA	6649	1951-02-03
4867	R02P04_25_CORSAp4_4867_A_T_C2	Adenoma	M	52	CORSA	4867	1953-02-02
5477	R02P04_33_CORSAp4_5477_A_T_C2	Adenoma	M	54	CORSA	5477	1951-09-25
5112	R02P04_41_CORSAp4_5112_A_T_C2	Adenoma	F	79	CORSA	5112	1925-01-02
6054	R02P04_49_CORSAp4_6054_A_T_C2	Adenoma	F	75	CORSA	6054	1928-09-27
6298	R02P04_57_CORSAp4_6298_A_T_C2	Adenoma	M	72	CORSA	6298	1932-01-08
6402	R02P04_65_CORSAp4_6402_A_T_C2	Adenoma	F	52	CORSA	6402	1952-02-09
6626	R02P04_73_CORSAp4_6626_A_T_C2	Adenoma	M	74	CORSA	6626	1931-12-06
6793	R02P04_02_CORSAp4_6793_A_T_C2	Adenoma	M	73	CORSA	6793	1933-04-07
6851	R02P04_10_CORSAp4_6851_A_T_C2	Adenoma	F	43	CORSA	6851	1963-05-24
6908	R02P04_18_CORSAp4_6908_A_T_C2	Adenoma	M	78	CORSA	6908	1928-12-11
6968	R02P04_26_CORSAp4_6968_A_T_C2	Adenoma	M	76	CORSA	6968	1931-05-02
9012	R02P04_34_CORSAp4_9012_A_T_C2	Adenoma	F	55	CORSA	9012	1950-12-12
22623	R02P04_42_CORSAp4_22623_A_T_C2	Adenoma	F	64	CORSA	22623	1949-08-01
9080	R02P04_50_CORSAp4_9080_A_T_C2	Adenoma	M	77	CORSA	9080	1928-11-01
27939	R02P04_58_CORSAp4_27939_A_T_C2	Adenoma	M	77	CORSA	27939	1937-06-14
9222	R02P04_66_CORSAp4_9222_A_T_C2	Adenoma	M	64	CORSA	9222	1941-04-18
24233	R02P04_74_CORSAp4_24233_A_T_C2	Adenoma	M	64	CORSA	24233	1949-04-22
9269	R02P04_03_CORSAp4_9269_A_T_C2	Adenoma	F	76	CORSA	9269	1929-08-11
9271	R02P04_19_CORSAp4_9271_A_T_C2	Adenoma	M	61	CORSA	9271	1944-03-18
22293	R02P04_27_CORSAp4_22293_A_T_C2	Adenoma	M	61	CORSA	22293	1952-07-03
18761	R02P04_43_CORSAp4_18761_A_T_C2	Adenoma	F	65	CORSA	18761	1947-07-20
9533	R02P04_51_CORSAp4_9533_A_T_C2	Adenoma	M	64	CORSA	9533	1942-03-28
27479	R02P04_59_CORSAp4_27479_A_T_C2	Adenoma	M	64	CORSA	27479	1950-03-30
5674	R02P04_67_CORSAp4_5674_A_T_C2	CRC	F	62	CORSA	5674	1950-04-29
2293	R02P04_75_CORSAp4_2293_A_T_C2	CRC	F	59	CORSA	2293	1944-10-01
2648	R02P04_04_CORSAp4_2648_A_T_C2	CRC	F	56	CORSA	2648	1947-08-09
2973	R02P04_20_CORSAp4_2973_A_T_C2	CRC	F	80	CORSA	2973	1923-05-19
9495	R02P04_28_CORSAp4_9495_A_T_C2	CRC	F	81	CORSA	9495	1925-01-01
9466	R02P04_44_CORSAp4_9466_A_T_C2	CRC	F	81	CORSA	9466	1925-03-18
9487	R02P04_52_CORSAp4_9487_A_T_C2	CRC	M	66	CORSA	9487	1940-12-22
4549	R02P04_60_CORSAp4_4549_A_T_C2	CRC	M	69	CORSA	4549	1935-09-09
5349	R02P04_68_CORSAp4_5349_A_T_C2	CRC	M	65	CORSA	5349	1939-08-11
6030	R02P04_76_CORSAp4_6030_A_T_C2	CRC	M	48	CORSA	6030	1955-03-21
6074	R02P04_05_CORSAp4_6074_A_T_C2	CRC	M	56	CORSA	6074	1947-03-09
19330	R02P04_13_CORSAp4_19330_A_T_C2	CRC	M	73	CORSA	19330	1941-05-14
9536	R02P04_21_CORSAp4_9536_A_T_C2	CRC	M	61	CORSA	9536	1945-03-10
9476	R02P04_29_CORSAp4_9476_A_T_C2	CRC	M	45	CORSA	9476	1961-01-30
9414	R02P04_37_CORSAp4_9414_A_T_C2	CRC	M	70	CORSA	9414	1936-09-03
18778	R02P04_45_CORSAp4_18778_A_T_C2	CRC	M	78	CORSA	18778	1934-02-07
9465	R02P04_53_CORSAp4_9465_A_T_C2	CRC	M	65	CORSA	9465	1941-05-01
9412	R02P04_61_CORSAp4_9412_A_T_C2	CRC	M	49	CORSA	9412	1957-12-01
9415	R02P04_69_CORSAp4_9415_A_T_C2	CRC	M	71	CORSA	9415	1935-10-07
9552	R02P04_77_CORSAp4_9552_A_T_C2	CRC	M	72	CORSA	9552	1934-10-11
24494	R02P04_06_CORSAp4_24494_A_T_C2	CRC	M	72	CORSA	24494	1941-06-04
9553	R02P04_14_CORSAp4_9553_A_T_C2	CRC	M	79	CORSA	9553	1927-02-11
9571	R02P04_22_CORSAp4_9571_A_T_C2	CRC	M	74	CORSA	9571	1933-07-09
6013	R02P04_30_CORSAp4_6013_A_T_C2	Controls	F	59	CORSA	6013	1944-11-18
6300	R02P04_38_CORSAp4_6300_A_T_C2	Controls	F	59	CORSA	6300	1945-10-10
6727	R02P04_46_CORSAp4_6727_A_T_C2	Controls	F	48	CORSA	6727	1957-03-06
2332	R02P04_54_CORSAp4_2332_A_T_C2	Controls	F	67	CORSA	2332	1936-08-23
2597	R02P04_62_CORSAp4_2597_A_T_C2	Controls	F	62	CORSA	2597	1941-12-09
2851	R02P04_70_CORSAp4_2851_A_T_C2	Controls	F	63	CORSA	2851	1940-02-12
2878	R02P04_78_CORSAp4_2878_A_T_C2	Controls	F	72	CORSA	2878	1931-05-08
4832	R02P04_07_CORSAp4_4832_A_T_C2	Controls	M	61	CORSA	4832	1944-01-12
4128	R02P04_15_CORSAp4_4128_A_T_C2	Controls	M	67	CORSA	4128	1936-02-05
4139	R02P04_31_CORSAp4_4139_A_T_C2	Controls	M	65	CORSA	4139	1938-03-07
4172	R02P04_39_CORSAp4_4172_A_T_C2	Controls	F	74	CORSA	4172	1929-07-17
9134	R02P04_55_CORSAp4_9134_A_T_C2	Controls	M	70	CORSA	9134	1935-04-12
4632	R02P04_63_CORSAp4_4632_A_T_C2	Controls	F	77	CORSA	4632	1927-09-02
20076	R02P04_71_CORSAp4_20076_A_T_C2	Controls	M	58	CORSA	20076	1954-09-13
9357	R02P04_79_CORSAp4_9357_A_T_C2	Controls	M	58	CORSA	9357	1948-04-10
9403	R02P04_08_CORSAp4_9403_A_T_C2	Controls	M	46	CORSA	9403	1960-02-04
9407	R02P04_16_CORSAp4_9407_A_T_C2	Controls	M	53	CORSA	9407	1953-04-13
20376	R02P04_32_CORSAp4_20376_A_T_C2	Controls	M	72	CORSA	20376	1940-09-12
22864	R02P04_40_CORSAp4_22864_A_T_C2	Controls	M	76	CORSA	22864	1938-11-18
22429	R02P04_56_CORSAp4_22429_A_T_C2	Controls	M	75	CORSA	22429	1938-02-26
27222	R02P04_64_CORSAp4_27222_A_T_C2	Controls	M	71	CORSA	27222	1943-05-11
20705	R02P04_72_CORSAp4_20705_A_T_C2	Controls	M	72	CORSA	20705	1940-04-28
9382	R02P04_80_CORSAp4_9382_A_T_C2	Controls	F	75	CORSA	9382	1931-10-31
